# PlantRNA 2.0: an updated database dedicated to tRNAs of photosynthetic eukaryotes

**DOI:** 10.1101/2021.12.21.473619

**Authors:** Valérie Cognat, Gael Pawlak, David Pflieger, Laurence Drouard

## Abstract

PlantRNA (http://plantrna.ibmp.cnrs.fr/) is a comprehensive database of transfer RNA (tRNA) gene sequences retrieved from fully annotated nuclear, plastidial and mitochondrial genomes of photosynthetic organisms. In the first release (PlantRNA 1.0), tRNA genes from 11 organisms were annotated. In this second version, the annotation was implemented to 51 photosynthetic species covering the whole phylogenetic tree of photosynthetic organisms, from the most basal group of Archeplastida, the glaucophyte *Cyanophora paradoxa*, to various land plants. Transfer RNA genes from lower photosynthetic organisms such as streptophyte algae or lycophytes as well as extremophile photosynthetic species such as *Eutrema parvulum* were incorporated in the database. As a whole, circa 37 000 tRNA genes were accurately annotated. In the frame of the tRNA genes annotation from the genome of the Rhodophyte *Chondrus crispus*, non-canonical splicing sites in the D- or T- regions of tRNA molecules were identified and experimentally validated. As for PlantRNA 1.0, comprehensive biological information including 5’- and 3’-flanking sequences, A and B box sequences, region of transcription initiation and poly(T) transcription termination stretches, tRNA intron sequences and tRNA mitochondrial import are included.
