## Supplementary material for "PlantRNA 2.0: an updated database dedicated to tRNAs of photosynthetic eukaryotes": Table S1

### Sheet: Genomes
Species	Acronyme	Genome	Source	Assembly	Accession	Assembly_level	tRNAscan_version	tRNAscan_model
Amborella trichopoda	Atr	Nuclear	NCBI-Assembly	AMTR1.0	GCA_000471905.1	Scaffold	2.0.5	Eukaryotic
Amborella trichopoda	Atr	Chloroplastic	NCBI-RefSeq		NC_005086.1	Chromosome	2.0.5	Organellar
Amborella trichopoda	Atr	Mitochondrial	NCBI-Genbank		KF754803.1/KF754802.1/KF754801.1/KF754800.1/KF754799.1	Chromosome	2.0.5	Organellar
Antirrhinum majus	Ama	Nuclear	Snapdragon_genome_DB	IGDBv3		Chromosome	2.0.5	Eukaryotic
Antirrhinum majus	Ama	Chloroplast	Snapdragon_genome_DB	IGDBv3		Chromosome	2.0.5	Eukaryotic
Anthoceros angustus	Aan	Nuclear	NCBI-Assembly	ASM1090916v1	GCA_010909165.1	Scaffold	2.0.5	Eukaryotic
Anthoceros angustus	Aan	Chloroplastic	NCBI-RefSeq		NC_004543.1	Chromosome	2.0.5	Organellar
Anthoceros angustus	Aan	Mitochondrial	NCBI-RefSeq		NC_037476.1	Chromosome	2.0.5	Organellar
Arabidopsis lyrata	Aly	Nuclear	NCBI-Assembly	v.1.0	GCF_000004255.2	Scaffold	2.0	General
Arabidopsis lyrata	Aly	Chloroplastic	NCBI-RefSeq		NC_034379.1	Chromosome	2.0	Organellar
Arabidopsis thaliana Col0	Ath	Nuclear	TAIR10	TAIR10		Chromosome	2.0.5	Eukaryotic
Arabidopsis thaliana Col0	Ath	Chloroplastic	NCBI-RefSeq	TAIR10	NC_000932.1	Chromosome	2.0.5	Organellar
Arabidopsis thaliana Col0	Ath	Mitochondrial	NCBI-RefSeq	TAIR10	NC_001284.2	Chromosome	2.0.5	Organellar
Azolla filiculoides	Afi	Nuclear	FernBase	v1.2		Scaffold	2.0.5	Eukaryotic
Azolla filiculoides	Afi	Chloroplastic	NCBI-Genbank		MF177094.1	Chromosome	2.0.5	Organellar
Brachypodium distachyon	Bdi	Nuclear	NCBI-Assembly	Brachypodium_distachyon_v3.0	GCF_000005505.3	Chromosome	2.0.5	Eukaryotic
Brachypodium distachyon	Bdi	Chloroplastic	NCBI-RefSeq		NC_011032.1	Chromosome	2.0.5	Organellar
Brassica napus	Bna	Nuclear	NCBI-Assembly	Bra_napus_v2.0	GCA_000686985.2	Chromosome	2.0	Eukaryotic
Brassica napus	Bna	Chloroplastic	NCBI-RefSeq		NC_016734.1	Chromosome	2.0	Organellar
Brassica napus	Bna	Mitochondrial	NCBI-RefSeq		NC_008285.1/NC_004946.1	Chromosome	2.0	Organellar
Brassica oleraceae	Bol	Nuclear	NCBI-Assembly	BOL	GCA_900416815.2	Chromosome	2.0.5	Eukaryotic
Brassica oleraceae	Bol	Mitochondrial	NCBI-RefSeq		NC_016118.1	Chromosome	2.0.5	Organellar
Brassica rapa	Bra	Nuclear	NCBI-Assembly	CAAS_Brap_v3.01	GCA_000309985.3	Chromosome	2.0.5	Eukaryotic
Brassica rapa	Bra	Chloroplastic	NCBI-RefSeq		NC_015139.1	Chromosome	2.0.5	Organellar
Brassica rapa	Bra	Mitochondrial	NCBI-RefSeq		NC_049892	Chromosome	2.0.5	Organellar
Capsella rubella	Cru	Nuclear	NCBI-Assembly	Caprub1_0	GCA_000375325	Scaffold	2.0.5	Eukaryotic
Capsella rubella	Cru	Chloroplastic	NCBI-RefSeq		NC_027693.1	Chromosome	2.0.5	Organellar
Capsella rubella	Cru	Mitochondrial	NCBI-RefSeq		NC_042883.1	Chromosome	2.0.5	Organellar
Capsicum annuum	Can	Nuclear	NCBI-Assembly	Pepper Zunla 1 Ref_v1.0	GCA_000710875.1	Chromosome	2.0.3	General
Capsicum annuum	Can	Chloroplastic	NCBI-RefSeq		NC_018552.1	Chromosome	2.0.3	Organellar
Capsicum annuum	Can	Mitochondrial	NCBI-RefSeq		NC_024624.1	Chromosome	2.0.3	Organellar
Chara braunii	Cbr	Nuclear	NCBI-Assembly	Cbr_1.0	GCA_003427395.1	Scaffold	2.0.5	General
Chara braunii	Cbr	Chloroplastic	NCBI-Genbank		AP018555.1	Chromosome	2.0.5	Organellar
Chara braunii	Cbr	Mitochondrial	NCBI-Genbank		AP018556.1	Chromosome	2.0.5	Organellar
Chlamydomonas reinhardtii	Cre-CC503	Nuclear	Phytozome	v5		Chromosome	2.0.5	Eukaryotic
Chlamydomonas reinhardtii	Cre-CC4532	Nuclear	Phytozome	v1		Chromosome	2.0.5	Eukaryotic
Chlamydomonas reinhardtii	Cre-CC503	Chloroplastic	NCBI-RefSeq		FJ423446	Chromosome	2.0.5	Organellar
Chlamydomonas reinhardtii	Cre-CW15-2	Mitochondrial	NCBI-RefSeq		NC_001638.1	Chromosome	2.0.5	Organellar
Chlorokybus atmophyticus	Cat	Nuclear	NCBI-Assembly	ASM910322v1	GCA_009103225.1	Scaffold	2.0.5	Eukaryotic
Chlorokybus atmophyticus	Cat	Chloroplastic	NCBI-RefSeq		NC_008822.1	Chromosome	2.0.5	Organellar
Chlorokybus atmophyticus	Cat	Mitochondrial	NCBI-RefSeq		NC_009630.1	Chromosome	2.0.5	Organellar
Chondrus crispus	Ccr	Nuclear	NCBI-Assembly	ASM35022v2	GCA_000350225.1	Scaffold	2.0.5	Eukaryotic
Chondrus crispus	Ccr	Chloroplastic	NCBI-RefSeq		NC_020795.1	Chromosome	2.0.5	Organellar
Chondrus crispus	Ccr	Mitochondrial	NCBI-RefSeq		NC_001677.2	Chromosome	2.0.5	Organellar
Chondrus crispus	Ccr	Nuclear	NCBI-Assembly	CAKH01		Scaffold	1.3.1	General
Coffea canephora	Cca	Nuclear	NCBI-Assembly	AUK_PRJEB4211_v1	GCA_900059795.1	Chromosome	2.0.3	General
Coffea canephora	Cca	Chloroplastic	NCBI-RefSeq		NC_030053.1	Chromosome	2.0.3	Organellar
Cyanidioschyzon merolae	Cme	Nuclear	NCBI-Assembly	ASM9120v1	GCF_000091205.1	Chromosome	2.0.5	Eukaryotic
Cyanidioschyzon merolae	Cme	Chloroplastic	NCBI-RefSeq		NC_004799.1	Chromosome	2.0.5	Organellar
Cyanidioschyzon merolae	Cme	Mitochondrial	NCBI-RefSeq		NC_000887.3	Chromosome	2.0.5	Organellar
Cyanophora paradoxa	Cpa	Nuclear	NCBI-Assembly	ASM443141v1	GCA_004431415.1	Contig	2.0.5	Eukaryotic
Cyanophora paradoxa	Cpa	Cyanelle	NCBI-RefSeq		NC_001675.1	Chromosome	2.0.5	Organellar
Cyanophora paradoxa	Cpa	Mitochondrial	NCBI-RefSeq		NC_017836.1	Chromosome	2.0.5	Organellar
Diacronema lutheri	Dlu	Nuclear	NCBI-Assembly	MSCA_Paluth_1.1	GCA_019448385.1	Scaffold	2.0.5	Eukaryotic
Diacronema lutheri	Dlu	Chloroplast	NCBI-RefSeq		NC_020371.1	Chromosome	2.0.5	Organellar
Diacronema lutheri	Dlu	Mitochondrion	NCBI-Genbank		HQ908424.1	Chromosome	2.0.5	Organellar
Ectocarpus siliculosus	Esi	Nuclear	ORCAE	V2		Contig	1.3.1	General
Ectocarpus siliculosus	Esi	Chloroplastic	ORCAE	V2	Chloroplast	Chromosome	1.3.1	Organellar
Ectocarpus siliculosus	Esi	Mitochondrial	ORCAE	V2	Mitochondrial	Chromosome	1.3.1	Organellar
Eutrema parvulum / Schrenkiella parvula	Epa	Nuclear	NCBI-Assembly	Eutrema_parvulum_v01	GCA_000218505.1	Pseudochromosome	2.0.5	Eukaryotic
Eutrema parvulum / Schrenkiella parvula	Epa	Chloroplastic	NCBI-RefSeq		NC_028726.1	Chromosome	2.0.5	Organellar
Eutrema parvulum / Schrenkiella parvula	Epa	Mitochondrial	NCBI-Genbank		KT988071.2	Chromosome	2.0.5	Organellar
Eutrema salsugineum	Esa	Nuclear	NCBI-Assembly	SCU_Esa_1.0	GCA_016617915.1	Chromosome	2.0.5	General
Eutrema salsugineum	Esa	Chloroplastic	NCBI-RefSeq		NC_028170.1	Chromosome	2.0.5	Orgnaellar
Fragaria iinumae	Fii	Nuclear	NCBI-Assembly	FII_1.0	GCA_009720345.1	Chromosome	2.0.3	General
Fragaria iinumae	Fii	Chloroplastic	NCBI-RefSeq		NC_024258.1	Chromosome	2.0.3	Organellar
Ginkgo biloba	Gbi	Nuclear	GigaDB	HiC_2019-06-07		Chromosome	2.0.5	Eukaryotic
Ginkgo biloba	Gbi	Chloroplast			NC_016986.1	Chromosome	2.0.5	Organellar						8
Ginkgo biloba	Gbi	Mitochondrion			NC_027976.1	Chromosome	2.0.5	Organellar
Glycine max	Gma	Nuclear	NCBI-Assembly	Glycine_max_v2.1	GCA_000004515.4	Chromosome	2.0	General
Glycine max	Gma	Chloroplastic	NCBI-RefSeq		NC_007942.1	Chromosome	2.0	Organellar
Glycine max	Gma	Mitochondrial	NCBI-RefSeq		NC_020455.1	Chromosome	2.0	Organellar
Guillardia theta	Gth	Nuclear	NCBI-Assembly	Guith1	GCA_000315625.1	Scaffold	2.0.5	Eukaryotic
Guillardia theta	Gth	Nucleomorph	NCBI-Assembly	ASM297v1	GCF_000002975.1	Chromosome	2.0.5	Eukaryotic
Guillardia theta	Gth	Chloroplast	NCBI-RefSeq		NC_000926.1	Chromosome	2.0.5	Organellar
Guillardia theta	Gth	Mitochondrion	NCBI-RefSeq		NC_041490.1	Chromosome	2.0.5	Organellar
Helianthus annuus	Han	Nuclear	NCBI-Assembly	HanXRQr1.0	GCA_002127325.1	Chromosome	2.0.3	General
Helianthus annuus	Han	Chloroplastic	NCBI-RefSeq		NC_007977.1	Chromosome	2.0.3	Organellar
Helianthus annuus	Han	Mitochondrial	NCBI-RefSeq		NC_023337.1	Chromosome	2.0.3	Organellar
Hordeum vulgare	Hvu	Nuclear	NCBI-Assembly	IBSC_v2	GCA_901482405.1	Chromosome	2.0.5	Eukaryotic
Hordeum vulgare	Hvu	Chloroplastic	NCBI-Assembly	IBSC_v2	GCA_901482405.1	Chromosome	2.0.5	Organellar
Hordeum vulgare	Hvu	Mitochondrial	NCBI-Assembly	IBSC_v2	GCA_901482405.1	Chromosome	2.0.5	Organellar
Klebsormidium nitens	Kni	Nuclear	NCBI-Assembly	ASM70883v1	GCA_000708835.1	Scaffold	2.0.5	Eukaryotic
Klebsormidium nitens	Kni	Chloroplastic	NCBI-Assembly	ASM70883v1	GCA_000708835.1	Chromosome	2.0.5	Organellar
Klebsormidium nitens	Kni	Mitochondrial	NCBI-Assembly	ASM70883v1	GCA_000708835.1	Chromosome	2.0.5	Organellar
Malus domestica	Mdo	Nuclear	NCBI-Assembly	ASM211411v1	GCA_002114115.1	Chromosome	2.0.3	General
Malus domestica	Mdo	Mitochondrial	NCBI-RefSeq		NC_018554.1	Chromosome	2.0.3	Organellar
Malus domestica	Mdo	Chloroplastic	NCBI-RefSeq		MH595623	Chromosome	2.0.5	Organellar
Marchantia polymorpha	Mpo	Nuclear	Chang	MpTak1.v4		Chromosome	2.0	General
Marchantia polymorpha	Mpo	Chloroplastic	NCBI-RefSeq		NC_001319.1	Chromosome	2.0	Organellar
Marchantia polymorpha	Mpo	Mitochondrial	NCBI-RefSeq		NC_001660.1	Chromosome	2.0	Organellar
Medicago truncatula	Mtr	Chloroplastic	NCBI-RefSeq		NC_003119.8	Chromosome	2.0.5	Organellar
Medicago truncatula	Mtr	Nuclear	NCBI-Assembly	MtrunA17r5.0	GCF_003473485.1	Chromosome	2.0.5	Eukaryotic
Medicago truncatula	Mtr	Mitochondrial	NCBI-RefSeq		NC_029641.1	Chromosome	2.0.5	Organellar
Mesostigma viride	Mvi	Nuclear	NCBI-Assembly	ASM974604v1	GCA_009746045.1	Scaffold	2.0.5	Eukaryotic
Mesostigma viride	Mvi	Chloroplastic	NCBI-RefSeq		NC_002186.1	Chromosome	2.0.5	Organellar
Mesostigma viride	Mvi	Mitochondrial	NCBI-RefSeq		NC_008240.1	Chromosome	2.0.5	Organellar
Mesotaenium endlicherianum	Men	Nuclear	NCBI-Assembly	ASM960273v1	GCA_009602735.1	Scaffold	2.0.5	Eukaryotic
Mesotaenium endlicherianum	Men	Chloroplastic	NCBI-RefSeq		NC_024169.1	Chromosome	2.0.5	Organellar
Oryza sativa	Osa	Nuclear	NCBI-Assembly	IRGSP-1.0	GCF_001433935.1	Chromosome	2.0.5	Eukaryotic
Oryza sativa	Osa	Chloroplastic	NCBI-RefSeq		NC_011033.1	Chromosome	2.0.5	Organellar
Oryza sativa	Osa	Mitochondrial	NCBI-RefSeq		NC_001320.1	Chromosome	2.0.5	Organellar
Ostreococcus tauri	Ota	Nuclear	NCBI-Assembly	version 140606	GCF_000214015.3	Chromosome	2.0.5	Eukaryotic
Ostreococcus tauri	Ota	Chloroplastic	NCBI-RefSeq		NC_008289.1	Chromosome	2.0.5	Organellar
Ostreococcus tauri	Ota	Mitochondrial	NCBI-RefSeq		NC_008290.1	Chromosome	2.0.5	Organellar
Penium margaritaceum	Pma	Nuclear	BTI-Cornell			Scaffold	2.0.5	General
Penium margaritaceum	Pma	Chloroplastic	BTI-Cornell			Chromosome	2.0.5	Organellar
Penium margaritaceum	Pma	Mitochondrial	BTI-Cornell			Chromosome	2.0.5	Organellar
Phaeodactylum tricornutum	Phatr	Nuclear	Phytozome	Phatr2		Chromosome	1.3.1	General
Phaeodactylum tricornutum	Phatr	Chloroplastic	Phytozome	Phatr2		Chromosome	1.3.1	Organellar
Phaeodactylum tricornutum	Phatr	Mitochondrial	Phytozome	Phatr2		Chromosome	1.3.1	Organellar
Phaesolus vulgaris	Pvu	Nuclear	NCBI-Assembly	PhaVulg1_0	GCA_000499845	Chromosome	2.0	General
Phaesolus vulgaris	Pvu	Chloroplastic	NCBI-RefSeq		NC_009259.1	Chromosome	2.0	Organellar
Physcomitrella patens	Ppa	Nuclear	Phytozome	V1.2.1		Scaffold	1.3.1	General
Physcomitrella patens	Ppa	Chloroplastic	NCBI-RefSeq		NC_005087.1	Chromosome	1.3.1	Organellar
Physcomitrella patens	Ppa	Mitochondrial	NCBI-RefSeq		NC_007945.1	Chromosome	1.3.1	Organellar
Pinus taeda	Pta	Nuclear	NCBI-Assembly	Ptaeda2.0	GCA_000404065.3	Scaffold	2.0.5	Eukaryotic
Pinus taeda	Pta	Chloroplastic	NCBI-RefSeq		NC_021440.1	Chromosome	2.0.5	Organellar
Pinus taeda	Pta	Mitochondrial	NCBI-RefSeq		NC_039746.1	Chromosome	2.0.5	Organellar
Populus trichocarpa	Ptr	Nuclear	NCBI-Assembly	Pop_tri_v3	GCA_000002775.3	Chromosome	2.0.5	General
Populus trichocarpa	Ptr	Chloroplastic	NCBI-RefSeq		NC_009143.1	Chromosome	2.0.5	Organellar
Primulina huaijiensis	Phu	Nuclear	NCBI-Assembly	ASM1229523v1	GCA_012295235.1	Chromosome	2.0.5	Eukaryotic
Primulina huaijiensis	Phu	Chloroplastic	NCBI-RefSeq		NC_036413.1	Chromosome	2.0.5	Organellar
Rosa chinensis	Rch	Nuclear	NCBI-Assembly	RchiOBHm-V2	GCA_002994745.1	Chromosome	2.0	General
Rosa chinensis	Rch	Chloroplastic	NCBI-Assembly	RchiOBHm-V2	CM009590.1	Chromosome	2.0	Organellar
Rosa chinensis	Rch	Mitochondrial	NCBI-Assembly	RchiOBHm-V2	CM009589.1	Chromosome	2.0	Organellar
Selaginella moellendorffii	Smo	Nuclear	Phytozome v11	Smoellendorffii_91_v1.0		Scaffold	2.0.5	Eukaryotic
Selaginella moellendorffii	Smo	Chloroplastic	NCBI-RefSeq		NC_013086.1	Chromosome	2.0.5	Organellar
Selaginella moellendorffii	Smo	Mitochondrial	NCBI-Genbank		JF338143.1/JF338144.1/JF338145.1/JF338146.1/JF338147.1	Chromosome	2.0.5	Organellar
Solanum lycopersicum	Sly	Nuclear	NCBI-Assembly	SL3.0	GCF_000188115.4	Chromosome	2.0	General
Solanum lycopersicum	Sly	Chloroplastic	NCBI-RefSeq		NC_007898.3	Chromosome	2.0	Organellar
Solanum lycopersicum	Sly	Mitochondrial	NCBI-RefSeq		NC_035963.1	Chromosome	2.0	Organellar
Solanum tuberosum	Stu	Nuclear	PGSC	PGSC_DM_v3_2.1.9		Pseudochromosome	1.3.1	General
Solanum tuberosum	Stu	Chloroplastic	PGSC	PGSC_DM_v3_2.1.9	DM1-3-516-R44-CHL	Chromosome	1.3.1	Organellar
Solanum tuberosum	Stu	Mitochondrial	PGSC	PGSC_DM_v3_2.1.9	DM1-3-516-R44-MTH	Chromosome	1.3.1	Organellar
Spirogloea muscicola	Smu	Nuclear	NCBI-Assembly	ASM960272v1	GCA_009602725.1	Scaffold	2.0.5	Eukaryotic
Vitis vinifera	Vvi	Nuclear	NCBI-Assembly	12X	GCA_000003745.2	Chromosome	2.0	General
Vitis vinifera	Vvi	Chloroplastic	NCBI-RefSeq		NC_007957.1	Chromosome	2.0	Organellar
Vitis vinifera	Vvi	Mitochondrial	NCBI-RefSeq		NC_012119.1	Chromosome	2.0	Organellar
Zea mays	Zma	Nuclear	NCBI-Assembly	B73_RefGen_v4	GCA_000005005.6	Chromosome	2.0	General
Zea mays	Zma	Chloroplastic	NCBI-RefSeq		NC_001666.2	Chromosome	2.0	Organellar
Zea mays	Zma	Mitochondrial	NCBI-RefSeq		NC_007982.1	Chromosome	2.0	Organellar

### Sheet: weblink
Source	WebLink
FernBase	https://www.fernbase.org/
BTI-Cornell	http://bioinfo.bti.cornell.edu/cgi-bin/Penium/download.cgi
Medicago.org	http://www.medicago.org/
MPIPZ	https://1001genomes.org/data/MPI/MPISchneeberger2011/releases/current/
NCBI-Assembly	https://www.ncbi.nlm.nih.gov/
NCBI-Genbank	https://www.ncbi.nlm.nih.gov/
NCBI-RefSeq	https://www.ncbi.nlm.nih.gov/
PGSC	http://solanaceae.plantbiology.msu.edu/
Phytozome	https://phytozome.jgi.doe.gov/
TAIR10	https://www.arabidopsis.org/
UCL	http://mtweb.cs.ucl.ac.uk/mus/www/19genomes/index.html
ORCAE	https://bioinformatics.psb.ugent.be/orcae/
Snapdragon DB	http://bioinfo.sibs.ac.cn/Am/index.php
GigaDB	http://gigadb.org/
