## Supplementary material for "PlantRNA 2.0: an updated database dedicated to tRNAs of photosynthetic eukaryotes": Table S2

### Sheet: Sheet1
Table S2. Primers used in this work
Primers name	Experiment	5’→3’ sequence
Cys5d	RT-PCR	GGGTTCGTAGCTCAGTGG
Cys3c	RT-PCR	TGGAGGGTCCGGCGTGAGTCG
Cysd	cRT-PCR	TCGATAGGTCGCGTGTTCG
Cysc	cRT-PCR	TCTGCAGTCGATTGCTCTAC
Trp5d	RT-PCR	GGCCTGGTGGCGCAATGG
Trp3c	RT-PCR	TGGTGACCCGGACGGGA
Trpd	cRT-PCR	CCAGATCAAAAGGTTGCGGG
Trpc	cRT-PCR	TCAACTGCGCTACCATTGCGCC
Tyr5d	RT-PCR	CTCCCGGTAGCTCAGTTGG
Tyr3c	RT-PCR	TGGTCTCCCGACCTAGAATCG
Tyrd	cRT-PCR	GATTCTAGGTCGGGAGA
Tyrc	cRT-PCR	GAACTAGGGACAATCTG
